# EMS Mutation and SNP Detection in Intracellular *Wolbachia* Genomes

**DOI:** 10.64898/2026.03.29.714874

**Authors:** Gabriel Penunuri, Evan Pepper-Tunick, Jakob McBroome, Russell Corbett-Detig, Shelbi L Russell

## Abstract

Endosymbiotic bacteria such as *Wolbachia* pose significant challenges to genetic and molecular investigation due to their obligate intracellular lifestyle and complex growth requirements.Current understanding of their protein biology relies heavily on functional assignments inferred by homology, which may not reflect the specific roles endosymbiont proteins play within the host. This work addresses the need for robust genetic perturbation by demonstrating the successful application and detection of chemical mutagenesis in the genome of the *w*Mel strain of *Wolbachia* grown within a stably infected *Drosophila melanogaster* JW18 cell line. To accurately detect EMS-induced mutations in a large, unsorted cell culture population, in which mutations remain at very low allele frequency, we implemented an ultra-low error rate sequencing strategy, circle sequencing. This technique enables confident detection of EMS-induced single nucleotide polymorphisms (SNPs) that would be swamped by the inherent error rates of standard next-generation sequencing. Circle sequencing library preparations successfully revealed a clear EMS mutation signal in treated cells, characterized by a significant enrichment of canonical C/G>T/A transitions. Furthermore we present a model explaining observed EMS mutation rates across the genome for different sequence contexts. These findings show that EMS-treatment can successfully leave detectable mutation signals in intracellular genomes, and offer promise for the future development of protocols to make targeted edits in *Wolbachia* genomes.

**Importance:** As the use of intracellular symbionts for bioengineering projects grows, so does the need for foundational protocols for the genetic manipulation of intracellular genomes. Ethyl methanesulfonate (EMS), a chemical mutagen, has been a research tool for initial genomic analysis of gene function in plant and animal systems for decades and represents an established way of generating mutations for future functional testing.
