## Supplemental Table 1 for "EMS Mutation and SNP Detection in Intracellular *Wolbachia* Genomes"

### Sheet: rca_read_counts
sample	initial_reads	rca_products	total_read_copies
JW18_p5_110420_EMS-7_wmelASM802v1	235034827	33117673	154910906
JW18_p5_NT1_7d_wmelASM802v1	61509175	5515443	23480734
JW18_p5_NT4_3d_wmelASM802v1	100634447	23726647	100053436
JW18_p5_110420_EMS-4_wmelASM802v1	240170758	32581224	152590317
JW18_p5_110420_NT-13_wmelASM802v1	229599477	23742371	96894317
JW18_p5_NT4_7d_wmelASM802v1	72458065	6884607	28551577
JW18_p5_EMS5_7d_wmelASM802v1	68613818	5886223	25576894
JW18_p5_110420_NT-14_wmelASM802v1	229273521	24587223	107411553
JW18_p5_110420_EMS-3_wmelASM802v1	229908830	28553609	133962643
JW18_p5_NT3_7d_wmelASM802v1	62118991	5634350	23046757
JW18_p5_EMS6_7d_wmelASM802v1	68431640	4422750	19099554
JW18_p5_NT5_3d_wmelASM802v1	91104590	20001169	85988328
JW18_p5_EMS1_3d_wmelASM802v1	88121953	16270902	71484153
JW18_p5_110420_NT-12_wmelASM802v1	212351759	24013142	97813910
JW18_p5_EMS3_3d_wmelASM802v1	87285507	18180547	78085369
JW18_p5_EMS7_7d_wmelASM802v1	67470240	5389129	23494238
JW18_p5_110420_EMS-10_wmelASM802v1	217420927	31465954	134753012
JW18_p5_110420_EMS-6_wmelASM802v1	244663777	30748577	144530250
JW18_p5_NT6_3d_wmelASM802v1	89924379	19075745	83537343
JW18_p5_NT2_7d_wmelASM802v1	64162962	6191963	25486954
JW18_p5_110420_EMS-5_wmelASM802v1	232250265	32935468	147302735
JW18_p5_EMS8_7d_wmelASM802v1	63961399	4077606	17590166
JW18_p5_110420_EMS-8_wmelASM802v1	235309373	28865217	137426307
JW18_p5_110420_EMS-1_wmelASM802v1	668420458	86613922	395191505
JW18_p5_110420_EMS-9_wmelASM802v1	189462147	24533343	108250848
JW18_p5_110420_EMS-11_wmelASM802v1	213634591	23943462	114118470
JW18_p5_110420_EMS-2_wmelASM802v1	229853050	31914543	137392957
JW18_p5_EMS2_3d_wmelASM802v1	98131146	20482642	87231868
TOTAL	4691282072	619355451	2755257101
