## Supplemental Table 2 for "EMS Mutation and SNP Detection in Intracellular *Wolbachia* Genomes"

### Sheet: per_sample_mutation_table
sample	total_mutations	total_depth	mutation_rate	syn_mutations	syn_depth	syn_rate	non_syn_mutations	non_syn_depth	non_syn_rate	is_control
JW18_p5_110420_EMS-10_wmelASM802v1_variants	50245	266399139	0.000201822	9875	51302331	0.000192486	33396	179080935	0.000186486	FALSE
JW18_p5_110420_EMS-11_wmelASM802v1_variants	32552	181316588	0.000197074	6485	34843235	0.000186119	21523	122352441	0.00017591	FALSE
JW18_p5_110420_EMS-1_wmelASM802v1_variants	103511	550348570	0.000196844	20531	106186943	0.000193348	68948	372228726	0.00018523	FALSE
JW18_p5_110420_EMS-2_wmelASM802v1_variants	51888	265799044	0.000208591	10361	51565694	0.000200928	34963	180724875	0.00019346	FALSE
JW18_p5_110420_EMS-3_wmelASM802v1_variants	43372	228005505	0.000204463	8767	43967663	0.000199397	28611	153062684	0.000186923	FALSE
JW18_p5_110420_EMS-4_wmelASM802v1_variants	50140	271955010	0.000197252	10004	52689208	0.000189868	33525	183748574	0.00018245	FALSE
JW18_p5_110420_EMS-5_wmelASM802v1_variants	52916	280159241	0.000201847	10596	54230006	0.00019539	35091	188356681	0.000186301	FALSE
JW18_p5_110420_EMS-6_wmelASM802v1_variants	42300	228542055	0.000201995	8293	43639307	0.000190035	27830	152702230	0.00018225	FALSE
JW18_p5_110420_EMS-7_wmelASM802v1_variants	51005	274009857	0.000196512	10409	53978088	0.000192838	34531	187913016	0.000183761	FALSE
JW18_p5_110420_EMS-8_wmelASM802v1_variants	40449	219848565	0.000199361	8029	42629358	0.000188344	27102	149292724	0.000181536	FALSE
JW18_p5_110420_EMS-9_wmelASM802v1_variants	36490	190180451	0.000208976	7261	36498463	0.00019894	24397	128154992	0.000190371	FALSE
JW18_p5_110420_NT-12_wmelASM802v1_variants	1356	181405804	2.84684e-05	249	34515194	7.21421e-06	897	122243464	7.33782e-06	TRUE
JW18_p5_110420_NT-13_wmelASM802v1_variants	1276	184397132	2.72479e-05	235	34854234	6.74237e-06	835	124035706	6.73193e-06	TRUE
JW18_p5_110420_NT-14_wmelASM802v1_variants	2129	198759663	2.52678e-05	408	37822924	1.07871e-05	1403	134125658	1.04603e-05	TRUE
JW18_p5_EMS1_3d_wmelASM802v1_variants	32685	124742004	0.000292395	6977	23935022	0.000291498	21660	85131333	0.00025443	FALSE
JW18_p5_EMS2_3d_wmelASM802v1_variants	19557	190302184	0.00011242	3905	36938761	0.000105716	12957	127919466	0.00010129	FALSE
JW18_p5_EMS3_3d_wmelASM802v1_variants	14602	173452504	9.44479e-05	2946	33977553	8.67043e-05	9768	117698301	8.29919e-05	FALSE
JW18_p5_EMS5_7d_wmelASM802v1_variants	6824	45345958	0.000167258	1373	8647833	0.000158768	4618	30963902	0.000149141	FALSE
JW18_p5_EMS6_7d_wmelASM802v1_variants	8074	29385476	0.000305108	1640	5760423	0.000284701	5536	20337081	0.000272212	FALSE
JW18_p5_EMS7_7d_wmelASM802v1_variants	6532	40939118	0.000177594	1378	7797238	0.000176729	4357	27826412	0.000156578	FALSE
JW18_p5_EMS8_7d_wmelASM802v1_variants	8043	27632335	0.000324417	1679	5404469	0.000310669	5412	19112317	0.000283168	FALSE
JW18_p5_NT1_7d_wmelASM802v1_variants	232	42208254	2.65396e-05	44	8122000	5.41738e-06	150	28867278	5.19619e-06	TRUE
JW18_p5_NT2_7d_wmelASM802v1_variants	273	45899603	3.05896e-05	51	8771186	5.81449e-06	182	31125898	5.84722e-06	TRUE
JW18_p5_NT3_7d_wmelASM802v1_variants	249	41362797	3.16981e-05	43	7922400	5.42765e-06	161	27988404	5.75238e-06	TRUE
JW18_p5_NT4_3d_wmelASM802v1_variants	2474	276665794	2.51951e-05	504	55055706	9.15436e-06	1689	190612719	8.8609e-06	TRUE
JW18_p5_NT4_7d_wmelASM802v1_variants	334	52133397	3.03322e-05	69	9963453	6.92531e-06	205	35286849	5.80953e-06	TRUE
JW18_p5_NT5_3d_wmelASM802v1_variants	1296	197962978	2.22737e-05	289	38730466	7.46183e-06	835	134910961	6.18927e-06	TRUE
JW18_p5_NT6_3d_wmelASM802v1_variants	1951	186146620	2.38749e-05	251	36157951	6.94177e-06	886	126354624	7.01201e-06	TRUE
