## Supplemental Table 4 for "EMS Mutation and SNP Detection in Intracellular *Wolbachia* Genomes"

### Sheet: combined_model_evaluation_metri
model_name	accuracy	adj_r_squared	deviance	f1_score	mae	mape	mean_observed	mean_predicted	mse	msle	n_observations	pearson_p	pearson_r	poisson_deviance	precision	r_squared	recall	rmse	rmsle	spearman_p	spearman_r	cv_mae_mean	cv_mse_mean	cv_mse_std	cv_pearson_r_mean	cv_pearson_r_std	cv_poisson_dev_mean
positional	0.111286	0.110343	1.59946e+06	0.200283	0.224769	146.956	0.15295	0.154063	0.301234	0.0662617	4333137	0	0.332526	1.59946e+06	0.111286	0.110343	1	0.548848	0.257413	0	0.356668	0.224773	0.30124	0.170781	0.350685	0.0620958	319920
3mer	0.111286	0.107429	1.5982e+06	0.200283	0.225814	147.638	0.15295	0.154042	0.302221	0.0665901	4333137	0	0.328057	1.5982e+06	0.111286	0.107429	1	0.549746	0.258051	0	0.354305	0.225816	0.302225	0.170782	0.345978	0.0612464	319671
5mer	0.111286	0.121072	1.60434e+06	0.200283	0.221771	144.995	0.15295	0.153873	0.297601	0.0652185	4333137	0	0.348179	1.60434e+06	0.111286	0.121072	1	0.545528	0.255379	0	0.362478	0.22181	0.297684	0.170796	0.366873	0.0649937	321095
pos3mer	0.111286	0.117347	1.60276e+06	0.200283	0.222715	145.613	0.15295	0.153957	0.298862	0.0655588	4333137	0	0.342846	1.60276e+06	0.111286	0.117347	1	0.546683	0.256044	0	0.360861	0.222724	0.298873	0.170784	0.361553	0.0640381	320589
7mer_split	0.111286	0.114062	2.10269e+06	0.200283	0.219864	143.749	0.15295	0.154236	0.299974	0.0646573	4333137	0	0.342425	2.10269e+06	0.111286	0.114062	1	0.547699	0.254278	0	0.366917	0.221186	0.318985	0.194426	0.338856	0.0523294	315473
