## Supplemental Table 5 for "EMS Mutation and SNP Detection in Intracellular *Wolbachia* Genomes"

### Sheet: Sheet1
5mer	rate
ATCCG	0.000562405
ATCCT	0.000481803
ATCCA	0.000470362
CCCCG	0.000437945
ATCGG	0.000393381
CCCCA	0.000376967
TCCCG	0.000372576
TGCGG	0.00037171
CGCCG	0.000369573
TGCCG	0.000359861
CCCGG	0.000354672
CGCGG	0.000351142
CTCGG	0.000346028
CGCGT	0.000340628
AGCGG	0.000338046
CACCG	0.000334214
CCCCT	0.000331419
GTCCT	0.000329847
ACCCG	0.000325616
CGCGC	0.00032067
TCCCA	0.00031617
ATCGT	0.000314317
TCCGG	0.000311638
CTCCT	0.000311572
ATCGC	0.000311551
GACGG	0.000311117
GCCCG	0.000308023
TGCGT	0.000308
TACGG	0.000304826
ATCCC	0.00030412
TGCGC	0.000298991
TCCCT	0.00029489
CTCGT	0.00029479
GTCCA	0.000294029
CTCCA	0.000292236
CACCA	0.00029167
CACGG	0.000291493
AACGG	0.000290877
CTCCG	0.000289148
GCCGG	0.000286226
AGCCG	0.000283557
CACCT	0.000282778
GCCCA	0.00028226
CCCGT	0.000282106
CGCCT	0.00028158
CACGT	0.000281461
GGCGG	0.000281237
AACCG	0.000281198
AGCGC	0.000281095
ACCGG	0.000278355
AGCGT	0.000277908
GTCCG	0.00027691
AACGT	0.000273783
ATCTG	0.000266608
ACCCA	0.000264145
CCCGC	0.000262504
GACGT	0.000261129
TACCG	0.000260203
ATCAT	0.000259948
CACGC	0.000259304
GTCGG	0.000259251
TACGT	0.000258669
CCCCC	0.000256604
ACCCT	0.000254076
CGCCA	0.000253468
TGCCA	0.000253143
GCCCT	0.000248967
TGCCT	0.000244638
TTCCG	0.000242253
AACCT	0.000241851
ATCAG	0.00024094
GTCGT	0.000232245
CTCGC	0.000232139
CACAT	0.000232098
TACCA	0.000229548
GACCG	0.000227014
ATCGA	0.000226686
CGCAG	0.000226503
GGCGT	0.000226399
AACCA	0.000226144
TCCGT	0.000226006
TACCT	0.000224994
ATCTT	0.000224294
TGCAG	0.000220842
AACGC	0.000220035
GGCGC	0.000219603
GACGC	0.000218953
AGCGA	0.000215659
TCCGC	0.000215262
TGCGA	0.000212094
CACTG	0.000211974
CACCC	0.000211286
TACGC	0.000210831
AACAT	0.000210761
CGCAT	0.000210431
CACAG	0.000209672
CCCTG	0.000209347
GACCA	0.000205568
GACAT	0.000204737
TTCGG	0.000204432
GACGA	0.00020433
GTCGC	0.000201554
CGCGA	0.000201264
GCCGT	0.000200782
GCCGC	0.000200343
TGCAT	0.00020026
CACGA	0.000200219
GACCT	0.000199607
GGCCG	0.000199384
TTCCT	0.00019886
GGCCT	0.00019753
ACCGT	0.000197528
AACGA	0.000196384
AGCCA	0.00019566
GTCCC	0.000194848
CACTT	0.000193728
ATCTC	0.000193662
TTCCA	0.000192893
CTCAG	0.000192374
TACAT	0.000191762
AACAG	0.000191406
ATCAC	0.000191038
TCCCC	0.000190986
ACCGC	0.000189259
GGCCA	0.000188111
CCCGA	0.000187113
GACAG	0.000186881
AGCCT	0.000186578
TACGA	0.000186233
CTCAT	0.000184843
CCCAG	0.000184088
TTCGT	0.000183378
CCCAT	0.000182566
TACTG	0.000179542
ATCAA	0.000179473
TCCGA	0.000179331
GCCGA	0.000179304
GGCGA	0.000179115
TACAG	0.00017826
AGCAT	0.000177222
CTCGA	0.000176571
AACTG	0.000176025
TGCTG	0.000175868
GTCAG	0.000172849
AGCAG	0.00017025
CGCTG	0.000170138
ACCGA	0.000168945
TGCCC	0.000168685
CTCCC	0.000168479
CACAA	0.000168262
CGCCC	0.000167307
GACTG	0.000166305
AACTT	0.000164008
GTCAT	0.000163552
TTCGC	0.000163049
GACAA	0.000161594
GACAC	0.000160179
TGCAC	0.000159291
GACTT	0.000157945
CACTC	0.000157835
GGCAT	0.000157718
TCCTG	0.000157709
CACTA	0.000156578
GCCCC	0.000156475
GTCGA	0.000156462
TACCC	0.000155611
TACTT	0.00015537
GTCTG	0.000154556
AACAA	0.000154423
ATCTA	0.000153401
AACCC	0.000153239
ACCCC	0.000151354
CCCTC	0.000151303
GGCAG	0.000149681
CTCTG	0.000149173
ACCAG	0.00014901
CACAC	0.000148219
CCCTT	0.000147457
AACTA	0.000147097
ACCAT	0.000146933
CCCAA	0.000146056
ACCTG	0.000145324
GACTA	0.000144982
GCCAG	0.000144871
TCCAG	0.00014238
GTCTT	0.000142034
TACAA	0.000141087
TACAC	0.00014058
TGCAA	0.000139998
AACAC	0.000139384
GGCCC	0.000139244
GTCTC	0.000139208
GCCTG	0.000138428
CGCAC	0.000136199
GCCAT	0.000135782
GACCC	0.000135397
GTCAA	0.000135171
CGCAA	0.000134459
GACTC	0.000134128
AGCTG	0.000133222
TCCAT	0.000131991
CCCTA	0.000131636
CCCAC	0.000131159
GTCAC	0.000128972
CGCTT	0.000128195
CTCAC	0.00012771
TACTC	0.000126423
TACTA	0.000126357
TTCAC	0.00012603
AACTC	0.000123819
CTCTT	0.000122287
GCCAC	0.000122196
TGCTT	0.000121015
AGCCC	0.000120491
CTCAA	0.000120341
ACCAA	0.000120292
AGCAC	0.000120077
TTCCC	0.000119754
CTCTC	0.000119001
AGCAA	0.000118077
GGCTG	0.000117027
GGCAC	0.000116941
TTCAG	0.000116259
TTCGA	0.000116138
TCCAC	0.00010916
GCCAA	0.000107446
TCCAA	0.000107404
GGCTT	0.000106888
ACCTT	0.000106849
TTCTG	0.000106535
GCCTC	0.000105753
AGCTT	0.000105722
TGCTC	0.000103604
CGCTC	0.000103261
ACCAC	0.000103152
GGCAA	0.000102847
GCCTT	0.000100921
TCCTT	0.000100246
TTCAT	9.91102e-05
GCCTA	9.90189e-05
GGCTC	9.76997e-05
GTCTA	9.46279e-05
ACCTA	9.03612e-05
TGCTA	8.9362e-05
GGCTA	8.79918e-05
TCCTA	8.6612e-05
TCCTC	8.6329e-05
AGCTA	8.51373e-05
AGCTC	8.4164e-05
ACCTC	8.30663e-05
CGCTA	8.04971e-05
TTCTT	7.4673e-05
CTCTA	7.40699e-05
TTCAA	7.15645e-05
TTCTC	6.97569e-05
TTCTA	4.20673e-05
